# A specific eIF4A paralog facilitates LARP1-mediated translation repression during mTORC1 inhibition

**DOI:** 10.1101/2021.09.18.460932

**Authors:** Yuichi Shichino, Mari Mito, Kazuhiro Kashiwagi, Mari Takahashi, Takuhiro Ito, Nicholas T. Ingolia, Shintaro Iwasaki

## Abstract

Eukaryotic translation initiation factor (eIF) 4A — a DEAD-box RNA-binding protein — plays an essential role in translation initiation. Two mammalian eIF4A paralogs, eIF4A1 and eIF4A2, have been assumed to be redundant because of their high homology, and the difference in their functions has been poorly understood. Here, we show that eIF4A1, but not eIF4A2, enhances translational repression during the inhibition of mechanistic target of rapamycin complex 1 (mTORC1), an essential kinase complex controlling cell proliferation. RNA-immunoprecipitation sequencing (RIP-Seq) of the two eIF4A paralogs revealed that eIF4A1 preferentially binds to mRNAs containing terminal oligopyrimidine (TOP) motifs, whose translation is rapidly repressed upon mTOR inhibition. This biased interaction depends on a La-related RNA-binding protein, LARP1. Ribosome profiling revealed that the deletion of *EIF4A1*, but not *EIF4A2*, rendered the translation of TOP mRNAs resistant to mTOR inactivation. Moreover, eIF4A1 enhances the affinity between TOP mRNAs and LARP1 and thus ensures stronger translation repression upon mTORC1 inhibition. Our data show that the distinct protein interactions of these highly homologous translation factor paralogs shape protein synthesis during mTORC1 inhibition and provide a unique example of the repressive role of a universal translation activator.
