## Supplementary material for "A specific eIF4A paralog facilitates LARP1-mediated translation repression during mTORC1 inhibition": Table S2

### Sheet: Table S2
	Peptide counts	log2(heavy/middle)	log2(light/heavy)	log2(light/middle)	FDR for heavy/middle	FDR for light/heavy	FDR for light/middle	Gene name	Description
P0DMV8	21	0.79	-3.39	-2.6	0.0833702	0.000809033	0.00164167	HSPA1A	Heat shock 70 kDa protein 1A OS=Homo sapiens GN=HSPA1A PE=1 SV=1
P62701	22	0.16	-6.09	-5.93	0.382251	2.71875e-15	2.86777e-15	RPS4X	40S ribosomal protein S4, X isoform OS=Homo sapiens GN=RPS4X PE=1 SV=2
P62263	9	0.19	-7.15	-6.96	0.979927	0.00193596	0.00214545	RPS14	40S ribosomal protein S14 OS=Homo sapiens GN=RPS14 PE=1 SV=3
Q14498	3	-1.43	-0.67	-2.1	0.016897	0.00470529	2.17543e-05	RBM39	RNA-binding protein 39 OS=Homo sapiens GN=RBM39 PE=1 SV=2
sp	38	-0.5	-5.55	-6.05	0.0651331	2.71875e-15	2.86777e-15	NA	xxxxx3 SBP-EIF4A2
P55884	38	0.1	-6.6	-6.5	0.889003	2.71875e-15	2.86777e-15	EIF3B	Eukaryotic translation initiation factor 3 subunit B OS=Homo sapiens GN=EIF3B PE=1 SV=3
O75821	16	0.02	-6.61	-6.59	0.999998	0.00172516	0.00180607	EIF3G	Eukaryotic translation initiation factor 3 subunit G OS=Homo sapiens GN=EIF3G PE=1 SV=2
Q53EL6	25	0.26	-5.12	-4.85	0.541165	0.000183001	0.000282933	PDCD4	Programmed cell death protein 4 OS=Homo sapiens GN=PDCD4 PE=1 SV=2
P50914	6	0.17	-5.82	-5.64	0.555241	2.71875e-15	2.86777e-15	RPL14	60S ribosomal protein L14 OS=Homo sapiens GN=RPL14 PE=1 SV=4
P46781	19	0.1	-5.72	-5.62	0.352783	2.71875e-15	2.86777e-15	RPS9	40S ribosomal protein S9 OS=Homo sapiens GN=RPS9 PE=1 SV=3
P68363	8	-0.23	-0.41	-0.64	0.513814	0.128501	0.0471209	TUBA1B	Tubulin alpha-1B chain OS=Homo sapiens GN=TUBA1B PE=1 SV=1
Q9Y262	31	0.01	-6.1	-6.09	0.999998	2.71875e-15	2.86777e-15	EIF3L	Eukaryotic translation initiation factor 3 subunit L OS=Homo sapiens GN=EIF3L PE=1 SV=1
P35268	7	0.18	-6.17	-5.99	0.444829	2.71875e-15	2.86777e-15	RPL22	60S ribosomal protein L22 OS=Homo sapiens GN=RPL22 PE=1 SV=2
O15371	23	-0.03	-6.5	-6.53	0.999998	2.71875e-15	2.86777e-15	EIF3D	Eukaryotic translation initiation factor 3 subunit D OS=Homo sapiens GN=EIF3D PE=1 SV=1
P11142	20	0.67	-3.04	-2.37	0.0651331	0.000324245	0.000905591	HSPA8	Heat shock cognate 71 kDa protein OS=Homo sapiens GN=HSPA8 PE=1 SV=1
P62241	13	0.18	-6.59	-6.42	0.0941749	2.71875e-15	2.86777e-15	RPS8	40S ribosomal protein S8 OS=Homo sapiens GN=RPS8 PE=1 SV=2
Q7L2H7	16	0.23	-5.4	-5.18	0.172249	2.71875e-15	2.86777e-15	EIF3M	Eukaryotic translation initiation factor 3 subunit M OS=Homo sapiens GN=EIF3M PE=1 SV=1
P68104	3	-0.14	-0.33	-0.47	0.697025	0.150669	0.0704665	EEF1A1	Elongation factor 1-alpha 1 OS=Homo sapiens GN=EEF1A1 PE=1 SV=1
P23396	23	0.11	-6.15	-6.04	0.417339	2.71875e-15	2.86777e-15	RPS3	40S ribosomal protein S3 OS=Homo sapiens GN=RPS3 PE=1 SV=2
P40939	11	0.17	-2	-1.83	0.532896	0.00141481	0.00178089	HADHA	Trifunctional enzyme subunit alpha, mitochondrial OS=Homo sapiens GN=HADHA PE=1 SV=2
Q04637	85	0.44	-6.05	-5.61	0.0651331	2.71875e-15	2.86777e-15	EIF4G1	Eukaryotic translation initiation factor 4 gamma 1 OS=Homo sapiens GN=EIF4G1 PE=1 SV=4
Q02878	19	0.24	-5.54	-5.31	0.240159	2.71875e-15	2.86777e-15	RPL6	60S ribosomal protein L6 OS=Homo sapiens GN=RPL6 PE=1 SV=3
P62888	8	0.17	-6.44	-6.27	0.385058	2.71875e-15	2.86777e-15	RPL30	60S ribosomal protein L30 OS=Homo sapiens GN=RPL30 PE=1 SV=2
P06730	9	-0.12	-6.17	-6.29	0.475806	2.71875e-15	2.86777e-15	EIF4E	Eukaryotic translation initiation factor 4E OS=Homo sapiens GN=EIF4E PE=1 SV=2
P62277	13	0.12	-6.75	-6.63	0.250058	2.71875e-15	2.86777e-15	RPS13	40S ribosomal protein S13 OS=Homo sapiens GN=RPS13 PE=1 SV=2
P27635	15	0.16	-5.41	-5.25	0.669296	2.71875e-15	2.86777e-15	RPL10	60S ribosomal protein L10 OS=Homo sapiens GN=RPL10 PE=1 SV=4
P30050	8	0.16	-3.99	-3.83	0.579196	2.71875e-15	2.86777e-15	RPL12	60S ribosomal protein L12 OS=Homo sapiens GN=RPL12 PE=1 SV=1
P63244	21	0.18	-5.96	-5.78	0.21924	2.71875e-15	2.86777e-15	RACK1	Receptor of activated protein C kinase 1 OS=Homo sapiens GN=RACK1 PE=1 SV=3
P11940	30	0.34	-4.45	-4.12	0.169482	2.71875e-15	2.86777e-15	PABPC1	Polyadenylate-binding protein 1 OS=Homo sapiens GN=PABPC1 PE=1 SV=2
P26373	6	0.15	-5.84	-5.69	0.427903	2.71875e-15	2.86777e-15	RPL13	60S ribosomal protein L13 OS=Homo sapiens GN=RPL13 PE=1 SV=4
Q16777	3	0.23	-0.43	-0.2	0.697025	0.234721	0.630224	HIST2H2AC	Histone H2A type 2-C OS=Homo sapiens GN=HIST2H2AC PE=1 SV=4
Q99613	36	-0.06	-5.36	-5.42	0.840744	2.71875e-15	2.86777e-15	EIF3C	Eukaryotic translation initiation factor 3 subunit C OS=Homo sapiens GN=EIF3C PE=1 SV=1
O00571	40	0.42	-5.73	-5.32	0.215645	2.71875e-15	2.86777e-15	DDX3X	ATP-dependent RNA helicase DDX3X OS=Homo sapiens GN=DDX3X PE=1 SV=3
Q9NVI7	7	-0.23	-1.91	-2.14	0.80701	0.0148509	0.0112619	ATAD3A	ATPase family AAA domain-containing protein 3A OS=Homo sapiens GN=ATAD3A PE=1 SV=2
P08865	17	0.12	-6.48	-6.36	0.853841	2.71875e-15	2.86777e-15	RPSA	40S ribosomal protein SA OS=Homo sapiens GN=RPSA PE=1 SV=4
Q7Z739	5	-0.26	-3.1	-3.36	0.971	0.0276442	0.0225281	YTHDF3	YTH domain-containing family protein 3 OS=Homo sapiens GN=YTHDF3 PE=1 SV=1
P62249	10	0.11	-4.97	-4.86	0.17392	2.71875e-15	2.86777e-15	RPS16	40S ribosomal protein S16 OS=Homo sapiens GN=RPS16 PE=1 SV=2
P62899	7	0.23	-5.89	-5.66	0.250058	2.71875e-15	2.86777e-15	RPL31	60S ribosomal protein L31 OS=Homo sapiens GN=RPL31 PE=1 SV=1
Q07020	9	0.21	-6.39	-6.18	0.417441	2.71875e-15	2.86777e-15	RPL18	60S ribosomal protein L18 OS=Homo sapiens GN=RPL18 PE=1 SV=2
Q15717	5	0.36	-9.97	-9.63	0.385058	NA	NA	ELAVL1	ELAV-like protein 1 OS=Homo sapiens GN=ELAVL1 PE=1 SV=2
Q15366	4	0.48	-2.39	-1.91	0.0688882	0.00031366	0.00083812	PCBP2	Poly(rC)-binding protein 2 OS=Homo sapiens GN=PCBP2 PE=1 SV=1
P61927	2	-2.44	-3.85	-6.28	0.0651331	0.00154633	0.000302328	RPL37	60S ribosomal protein L37 OS=Homo sapiens GN=RPL37 PE=1 SV=2
P48634	57	-0.11	-4.04	-4.16	0.697025	2.71875e-15	2.86777e-15	PRRC2A	Protein PRRC2A OS=Homo sapiens GN=PRRC2A PE=1 SV=3
Q3MHD2	2	0.2	-3.08	-2.88	0.620101	0.000940383	0.00115279	LSM12	Protein LSM12 homolog OS=Homo sapiens GN=LSM12 PE=1 SV=2
P62861	3	0.28	-5.34	-5.06	0.321662	2.71875e-15	2.86777e-15	FAU	40S ribosomal protein S30 OS=Homo sapiens GN=FAU PE=1 SV=1
P11021	15	0.42	-4.41	-4	0.742719	0.00503846	0.00678273	HSPA5	78 kDa glucose-regulated protein OS=Homo sapiens GN=HSPA5 PE=1 SV=2
Q12905	10	2.09	-7.72	-5.63	0.513649	0.0222997	0.0506021	ILF2	Interleukin enhancer-binding factor 2 OS=Homo sapiens GN=ILF2 PE=1 SV=2
O00425	19	0.93	-5.25	-4.32	0.256746	0.00221345	0.00370861	IGF2BP3	Insulin-like growth factor 2 mRNA-binding protein 3 OS=Homo sapiens GN=IGF2BP3 PE=1 SV=2
P67809	12	-0.01	-5.34	-5.36	0.999998	0.0299437	0.0302254	YBX1	Nuclease-sensitive element-binding protein 1 OS=Homo sapiens GN=YBX1 PE=1 SV=3
Q15365	5	0.32	-2.18	-1.86	0.176092	0.000602521	0.00101361	PCBP1	Poly(rC)-binding protein 1 OS=Homo sapiens GN=PCBP1 PE=1 SV=2
Q6PKG0	24	1.38	-1.85	-0.46	0.0651331	0.00389764	0.12873	LARP1	La-related protein 1 OS=Homo sapiens GN=LARP1 PE=1 SV=2
P78344	45	-0.16	-5.86	-6.01	0.937625	0.00101289	0.000973963	EIF4G2	Eukaryotic translation initiation factor 4 gamma 2 OS=Homo sapiens GN=EIF4G2 PE=1 SV=1
P35232	3	0.07	-8.47	-8.39	0.991699	2.71875e-15	2.86777e-15	PHB	Prohibitin OS=Homo sapiens GN=PHB PE=1 SV=1
P62081	15	0.04	-5.14	-5.1	0.884003	2.71875e-15	2.86777e-15	RPS7	40S ribosomal protein S7 OS=Homo sapiens GN=RPS7 PE=1 SV=1
Q00839	7	-0.06	-3.29	-3.34	0.999998	0.00503148	0.00497633	HNRNPU	Heterogeneous nuclear ribonucleoprotein U OS=Homo sapiens GN=HNRNPU PE=1 SV=6
P22087	8	0	-3.21	-3.21	0.999998	2.71875e-15	2.86777e-15	FBL	rRNA 2'-O-methyltransferase fibrillarin OS=Homo sapiens GN=FBL PE=1 SV=2
P17844	8	0.4	-4.9	-4.5	0.401597	NA	NA	DDX5	Probable ATP-dependent RNA helicase DDX5 OS=Homo sapiens GN=DDX5 PE=1 SV=1
P21796	2	0.1	-1.12	-1.01	0.994477	0.0649275	0.0834266	VDAC1	Voltage-dependent anion-selective channel protein 1 OS=Homo sapiens GN=VDAC1 PE=1 SV=2
P31943	7	0.31	-4.95	-4.64	0.0651331	2.71875e-15	2.86777e-15	HNRNPH1	Heterogeneous nuclear ribonucleoprotein H OS=Homo sapiens GN=HNRNPH1 PE=1 SV=4
Q13310	31	0.48	-4.46	-3.98	0.13929	2.71875e-15	3.44961e-05	PABPC4	Polyadenylate-binding protein 4 OS=Homo sapiens GN=PABPC4 PE=1 SV=1
Q9UMS4	5	3.04	-5.34	-2.3	0.0149462	2.71875e-15	0.00128605	PRPF19	Pre-mRNA-processing factor 19 OS=Homo sapiens GN=PRPF19 PE=1 SV=1
Q9Y221	2	0.04	-3.48	-3.45	0.999998	0.00587227	0.00622209	NIP7	60S ribosome subunit biogenesis protein NIP7 homolog OS=Homo sapiens GN=NIP7 PE=1 SV=1
P05141	8	0.13	-2.21	-2.08	0.432293	8.53344e-05	0.000172434	SLC25A5	ADP/ATP translocase 2 OS=Homo sapiens GN=SLC25A5 PE=1 SV=7
Q5JSZ5	60	0.05	-4.42	-4.37	0.999998	0.000271173	0.000302328	PRRC2B	Protein PRRC2B OS=Homo sapiens GN=PRRC2B PE=1 SV=2
Q9Y520	73	-0.06	-3.91	-3.97	0.973186	0.00018417	0.00016443	PRRC2C	Protein PRRC2C OS=Homo sapiens GN=PRRC2C PE=1 SV=4
Q8NC51	10	0.53	-5.35	-4.82	0.0716963	2.71875e-15	2.86777e-15	SERBP1	Plasminogen activator inhibitor 1 RNA-binding protein OS=Homo sapiens GN=SERBP1 PE=1 SV=2
P47914	2	0.15	-3.5	-3.35	0.375024	2.71875e-15	2.86777e-15	RPL29	60S ribosomal protein L29 OS=Homo sapiens GN=RPL29 PE=1 SV=2
P45880	2	-0.3	-0.32	-0.62	0.792702	0.624364	0.301318	VDAC2	Voltage-dependent anion-selective channel protein 2 OS=Homo sapiens GN=VDAC2 PE=1 SV=2
P62829	6	0.33	-6.28	-5.96	0.139075	2.71875e-15	2.86777e-15	RPL23	60S ribosomal protein L23 OS=Homo sapiens GN=RPL23 PE=1 SV=1
Q13243	3	0.05	-2.86	-2.82	0.999998	0.197155	0.211778	SRSF5	Serine/arginine-rich splicing factor 5 OS=Homo sapiens GN=SRSF5 PE=1 SV=1
Q9BUJ2	6	-0.02	-2.68	-2.7	0.999998	0.00149312	0.00147894	HNRNPUL1	Heterogeneous nuclear ribonucleoprotein U-like protein 1 OS=Homo sapiens GN=HNRNPUL1 PE=1 SV=2
Q13263	8	0.02	-4.07	-4.06	0.999998	0.000115303	0.000124475	TRIM28	Transcription intermediary factor 1-beta OS=Homo sapiens GN=TRIM28 PE=1 SV=5
P84098	5	0.2	-6.22	-6.02	0.309264	2.71875e-15	2.86777e-15	RPL19	60S ribosomal protein L19 OS=Homo sapiens GN=RPL19 PE=1 SV=1
Q9UQ35	16	0.2	-1.3	-1.1	0.265326	0.00166585	0.0025135	SRRM2	Serine/arginine repetitive matrix protein 2 OS=Homo sapiens GN=SRRM2 PE=1 SV=2
P40429	11	0.33	-4.08	-3.75	0.604447	0.00155253	0.00193956	RPL13A	60S ribosomal protein L13a OS=Homo sapiens GN=RPL13A PE=1 SV=2
O76021	14	0.42	-5.42	-5	0.148687	2.71875e-15	2.86777e-15	RSL1D1	Ribosomal L1 domain-containing protein 1 OS=Homo sapiens GN=RSL1D1 PE=1 SV=3
P51116	10	0.32	-4.83	-4.5	0.717635	0.0018359	0.00226134	FXR2	Fragile X mental retardation syndrome-related protein 2 OS=Homo sapiens GN=FXR2 PE=1 SV=2
Q92900	36	0.38	-6.17	-5.8	0.126594	2.71875e-15	2.86777e-15	UPF1	Regulator of nonsense transcripts 1 OS=Homo sapiens GN=UPF1 PE=1 SV=2
P42677	5	0.27	-7.31	-7.04	0.0651331	2.71875e-15	2.86777e-15	RPS27	40S ribosomal protein S27 OS=Homo sapiens GN=RPS27 PE=1 SV=3
P46776	7	0.3	-4.54	-4.24	0.21924	2.71875e-15	2.86777e-15	RPL27A	60S ribosomal protein L27a OS=Homo sapiens GN=RPL27A PE=1 SV=2
Q02543	12	0.15	-6.03	-5.89	0.52605	2.71875e-15	2.86777e-15	RPL18A	60S ribosomal protein L18a OS=Homo sapiens GN=RPL18A PE=1 SV=2
P62280	14	0.2	-6.47	-6.28	0.373585	2.71875e-15	2.86777e-15	RPS11	40S ribosomal protein S11 OS=Homo sapiens GN=RPS11 PE=1 SV=3
P57678	2	0.23	-6.79	-6.56	0.364219	NA	NA	GEMIN4	Gem-associated protein 4 OS=Homo sapiens GN=GEMIN4 PE=1 SV=2
Q9P2E9	4	0.06	-2.03	-1.96	0.999998	0.243193	0.277293	RRBP1	Ribosome-binding protein 1 OS=Homo sapiens GN=RRBP1 PE=1 SV=4
Q9NXF1	3	-0.39	-3.36	-3.76	0.385058	0.00154422	0.00121149	TEX10	Testis-expressed protein 10 OS=Homo sapiens GN=TEX10 PE=1 SV=2
P60228	25	-0.06	-4.6	-4.66	0.894924	2.71875e-15	2.86777e-15	EIF3E	Eukaryotic translation initiation factor 3 subunit E OS=Homo sapiens GN=EIF3E PE=1 SV=1
P07910	7	0.17	-4.53	-4.36	0.0651331	2.71875e-15	2.86777e-15	HNRNPC	Heterogeneous nuclear ribonucleoproteins C1/C2 OS=Homo sapiens GN=HNRNPC PE=1 SV=4
Q7L2E3	33	0.45	-3.94	-3.49	0.163695	7.04626e-05	0.000262463	DHX30	Putative ATP-dependent RNA helicase DHX30 OS=Homo sapiens GN=DHX30 PE=1 SV=1
P62266	7	0.02	-5.78	-5.76	0.979912	2.71875e-15	2.86777e-15	RPS23	40S ribosomal protein S23 OS=Homo sapiens GN=RPS23 PE=1 SV=3
P61247	20	0.32	-6.23	-5.91	0.0651331	2.71875e-15	2.86777e-15	RPS3A	40S ribosomal protein S3a OS=Homo sapiens GN=RPS3A PE=1 SV=2
Q9UQ80	6	0.7	-3.38	-2.68	0.38361	NA	NA	PA2G4	Proliferation-associated protein 2G4 OS=Homo sapiens GN=PA2G4 PE=1 SV=3
P15880	15	0.13	-5.65	-5.52	0.340723	2.71875e-15	2.86777e-15	RPS2	40S ribosomal protein S2 OS=Homo sapiens GN=RPS2 PE=1 SV=2
Q9NQ55	5	-0.03	-3.53	-3.56	0.999998	0.0213186	0.021343	PPAN	Suppressor of SWI4 1 homolog OS=Homo sapiens GN=PPAN PE=2 SV=1
P46087	9	-0.13	-8.02	-8.14	0.989845	NA	NA	NOP2	Probable 28S rRNA (cytosine(4447)-C(5))-methyltransferase OS=Homo sapiens GN=NOP2 PE=1 SV=2
P62854	4	0.03	-5.94	-5.91	0.807543	2.71875e-15	2.86777e-15	RPS26	40S ribosomal protein S26 OS=Homo sapiens GN=RPS26 PE=1 SV=3
Q14152	98	-0.07	-5.9	-5.97	0.525639	2.71875e-15	2.86777e-15	EIF3A	Eukaryotic translation initiation factor 3 subunit A OS=Homo sapiens GN=EIF3A PE=1 SV=1
Q14684	9	-0.12	-3.48	-3.6	0.951894	0.00220037	0.00211114	RRP1B	Ribosomal RNA processing protein 1 homolog B OS=Homo sapiens GN=RRP1B PE=1 SV=3
Q8N3C0	5	0.71	-5.54	-4.83	0.289196	NA	NA	ASCC3	Activating signal cointegrator 1 complex subunit 3 OS=Homo sapiens GN=ASCC3 PE=1 SV=3
Q9H307	4	0.01	-2.55	-2.54	0.999998	0.624364	0.633288	PNN	Pinin OS=Homo sapiens GN=PNN PE=1 SV=4
O75643	2	1.49	-1.77	-0.28	0.0651331	0.00641074	0.41018	SNRNP200	U5 small nuclear ribonucleoprotein 200 kDa helicase OS=Homo sapiens GN=SNRNP200 PE=1 SV=2
P83731	5	0.31	-5.62	-5.31	0.168823	2.71875e-15	2.86777e-15	RPL24	60S ribosomal protein L24 OS=Homo sapiens GN=RPL24 PE=1 SV=1
P61254	9	-0.66	-1.84	-2.5	0.0651331	0.000297737	2.86777e-15	RPL26	60S ribosomal protein L26 OS=Homo sapiens GN=RPL26 PE=1 SV=1
P62851	6	0.21	-5.77	-5.56	0.306658	2.71875e-15	2.86777e-15	RPS25	40S ribosomal protein S25 OS=Homo sapiens GN=RPS25 PE=1 SV=1
P25398	9	0.17	-5.88	-5.71	0.17328	2.71875e-15	2.86777e-15	RPS12	40S ribosomal protein S12 OS=Homo sapiens GN=RPS12 PE=1 SV=3
P52272	14	0.2	-5.09	-4.89	0.579196	2.71875e-15	2.86777e-15	HNRNPM	Heterogeneous nuclear ribonucleoprotein M OS=Homo sapiens GN=HNRNPM PE=1 SV=3
P18124	19	0.05	-6.05	-6	0.979912	2.71875e-15	2.86777e-15	RPL7	60S ribosomal protein L7 OS=Homo sapiens GN=RPL7 PE=1 SV=1
Q9BQG0	30	0.29	-4.01	-3.72	0.370781	0.00024159	0.000387733	MYBBP1A	Myb-binding protein 1A OS=Homo sapiens GN=MYBBP1A PE=1 SV=2
P38919	16	-0.17	-5.4	-5.57	0.666329	2.71875e-15	2.86777e-15	EIF4A3	Eukaryotic initiation factor 4A-III OS=Homo sapiens GN=EIF4A3 PE=1 SV=4
P61313	10	0.2	-6.14	-5.94	0.579196	2.71875e-15	2.86777e-15	RPL15	60S ribosomal protein L15 OS=Homo sapiens GN=RPL15 PE=1 SV=2
Q9NZB2	12	0.76	-3	-2.24	0.853841	0.125334	0.230592	FAM120A	Constitutive coactivator of PPAR-gamma-like protein 1 OS=Homo sapiens GN=FAM120A PE=1 SV=2
P35250	2	0.38	-3.77	-3.39	0.979927	0.0589335	0.0749332	RFC2	Replication factor C subunit 2 OS=Homo sapiens GN=RFC2 PE=1 SV=3
Q9BU76	3	-0.11	-0.81	-0.92	0.973186	0.0918862	0.069849	MMTAG2	Multiple myeloma tumor-associated protein 2 OS=Homo sapiens GN=MMTAG2 PE=1 SV=1
P06748	8	0.16	-3.46	-3.31	0.973186	0.00587227	0.00678273	NPM1	Nucleophosmin OS=Homo sapiens GN=NPM1 PE=1 SV=2
O95985	5	-1.67	-1.06	-2.73	0.334454	0.423546	0.0773377	TOP3B	DNA topoisomerase 3-beta-1 OS=Homo sapiens GN=TOP3B PE=1 SV=1
Q96HS1	12	0.61	-5.6	-4.99	0.155002	2.71875e-15	0.000128998	PGAM5	Serine/threonine-protein phosphatase PGAM5, mitochondrial OS=Homo sapiens GN=PGAM5 PE=1 SV=2
P62750	12	0.25	-5.94	-5.69	0.705507	0.000506845	0.000619395	RPL23A	60S ribosomal protein L23a OS=Homo sapiens GN=RPL23A PE=1 SV=1
P46782	9	0.1	-6.49	-6.4	0.340723	2.71875e-15	2.86777e-15	RPS5	40S ribosomal protein S5 OS=Homo sapiens GN=RPS5 PE=1 SV=4
P55084	5	-0.94	-0.7	-1.65	0.0651331	0.0470193	0.00523528	HADHB	Trifunctional enzyme subunit beta, mitochondrial OS=Homo sapiens GN=HADHB PE=1 SV=3
Q9Y5A9	6	0.32	-3.79	-3.47	0.21924	2.71875e-15	5.43811e-05	YTHDF2	YTH domain-containing family protein 2 OS=Homo sapiens GN=YTHDF2 PE=1 SV=2
P07437	10	-0.21	-0.52	-0.74	0.489038	0.0564572	0.0239458	TUBB	Tubulin beta chain OS=Homo sapiens GN=TUBB PE=1 SV=2
Q02978	2	-0.09	-1.81	-1.89	0.914353	NA	NA	SLC25A11	Mitochondrial 2-oxoglutarate/malate carrier protein OS=Homo sapiens GN=SLC25A11 PE=1 SV=3
Q06787	8	-0.1	-4.81	-4.91	0.999998	0.0292303	0.0280499	FMR1	Synaptic functional regulator FMR1 OS=Homo sapiens GN=FMR1 PE=1 SV=1
P18621	7	0.21	-5.72	-5.52	0.973186	0.00323787	0.00367517	RPL17	60S ribosomal protein L17 OS=Homo sapiens GN=RPL17 PE=1 SV=3
Q07021	4	0.35	-4.51	-4.16	0.250058	2.71875e-15	8.93311e-05	C1QBP	Complement component 1 Q subcomponent-binding protein, mitochondrial OS=Homo sapiens GN=C1QBP PE=1 SV=1
O15372	24	-0.07	-3.2	-3.26	0.54977	2.71875e-15	2.86777e-15	EIF3H	Eukaryotic translation initiation factor 3 subunit H OS=Homo sapiens GN=EIF3H PE=1 SV=1
P05387	7	0.29	-5.08	-4.79	0.802499	0.0019607	0.00236221	RPLP2	60S acidic ribosomal protein P2 OS=Homo sapiens GN=RPLP2 PE=1 SV=1
P84090	4	0.08	-5.7	-5.62	0.65207	NA	NA	ERH	Enhancer of rudimentary homolog OS=Homo sapiens GN=ERH PE=1 SV=1
P62424	16	0.36	-5.78	-5.42	0.21924	2.71875e-15	2.86777e-15	RPL7A	60S ribosomal protein L7a OS=Homo sapiens GN=RPL7A PE=1 SV=2
P61353	8	0.24	-6.68	-6.44	0.334258	2.71875e-15	2.86777e-15	RPL27	60S ribosomal protein L27 OS=Homo sapiens GN=RPL27 PE=1 SV=2
Q969Q0	4	0.21	-5.49	-5.28	0.52605	2.71875e-15	2.86777e-15	RPL36AL	60S ribosomal protein L36a-like OS=Homo sapiens GN=RPL36AL PE=1 SV=3
P63173	5	0.39	-7.54	-7.15	0.810385	0.00171818	0.00200285	RPL38	60S ribosomal protein L38 OS=Homo sapiens GN=RPL38 PE=1 SV=2
Q9Y265	5	0.05	-4.93	-4.87	0.999998	0.0805368	0.083692	RUVBL1	RuvB-like 1 OS=Homo sapiens GN=RUVBL1 PE=1 SV=1
Q9UNQ2	4	0.14	-3.26	-3.12	0.68301	0.000371358	0.000481262	DIMT1	Probable dimethyladenosine transferase OS=Homo sapiens GN=DIMT1 PE=1 SV=1
P43243	9	0	-0.62	-0.62	0.999998	0.017508	0.0183076	MATR3	Matrin-3 OS=Homo sapiens GN=MATR3 PE=1 SV=2
P62910	5	0.11	-5.71	-5.6	0.77107	2.71875e-15	2.86777e-15	RPL32	60S ribosomal protein L32 OS=Homo sapiens GN=RPL32 PE=1 SV=2
Q9H0D6	2	-0.82	-0.66	-1.48	0.0682185	NA	NA	XRN2	5'-3' exoribonuclease 2 OS=Homo sapiens GN=XRN2 PE=1 SV=1
P52597	4	1.14	-4.24	-3.1	0.0766142	0.00106687	0.00232465	HNRNPF	Heterogeneous nuclear ribonucleoprotein F OS=Homo sapiens GN=HNRNPF PE=1 SV=3
P46778	6	0.23	-4.64	-4.41	0.378662	2.71875e-15	2.86777e-15	RPL21	60S ribosomal protein L21 OS=Homo sapiens GN=RPL21 PE=1 SV=2
Q9BQ39	33	-0.05	-4.55	-4.6	0.999697	3.07626e-05	2.04017e-05	DDX50	ATP-dependent RNA helicase DDX50 OS=Homo sapiens GN=DDX50 PE=1 SV=1
Q9NYF8	10	0.61	-1.24	-0.62	0.312095	0.0430995	0.201733	BCLAF1	Bcl-2-associated transcription factor 1 OS=Homo sapiens GN=BCLAF1 PE=1 SV=2
Q9P2D0	45	1.99	-5.74	-3.74	0.0653959	0.00165575	0.00484688	IBTK	Inhibitor of Bruton tyrosine kinase OS=Homo sapiens GN=IBTK PE=1 SV=3
O00303	14	-0.03	-6.83	-6.86	0.979927	2.71875e-15	2.86777e-15	EIF3F	Eukaryotic translation initiation factor 3 subunit F OS=Homo sapiens GN=EIF3F PE=1 SV=1
Q9BYJ9	5	-2.17	-1.48	-3.65	0.0653956	NA	NA	YTHDF1	YTH domain-containing family protein 1 OS=Homo sapiens GN=YTHDF1 PE=1 SV=1
Q8WWM7	13	0.61	-4.95	-4.34	0.0801268	2.71875e-15	2.86777e-15	ATXN2L	Ataxin-2-like protein OS=Homo sapiens GN=ATXN2L PE=1 SV=2
P46777	12	0.44	-4.13	-3.7	0.0833488	2.71875e-15	2.86777e-15	RPL5	60S ribosomal protein L5 OS=Homo sapiens GN=RPL5 PE=1 SV=3
P62913	6	0.31	-6.52	-6.22	0.192869	2.71875e-15	2.86777e-15	RPL11	60S ribosomal protein L11 OS=Homo sapiens GN=RPL11 PE=1 SV=2
Q9Y676	2	0.92	-1.64	-0.72	0.568491	0.154344	0.566396	MRPS18B	28S ribosomal protein S18b, mitochondrial OS=Homo sapiens GN=MRPS18B PE=1 SV=1
P62244	9	-0.02	-5.6	-5.61	0.999998	2.71875e-15	2.86777e-15	RPS15A	40S ribosomal protein S15a OS=Homo sapiens GN=RPS15A PE=1 SV=2
Q9HCE1	19	-0.27	-2.54	-2.81	0.347689	0.000961138	0.000749579	MOV10	Putative helicase MOV-10 OS=Homo sapiens GN=MOV10 PE=1 SV=2
P05455	3	0.4	-3.33	-2.93	0.164398	0.00014491	0.000375558	SSB	Lupus La protein OS=Homo sapiens GN=SSB PE=1 SV=2
P16402	6	0.35	-4.2	-3.85	0.385058	0.000602521	0.00083812	HIST1H1D	Histone H1.3 OS=Homo sapiens GN=HIST1H1D PE=1 SV=2
Q9NW13	14	0.23	-2.55	-2.32	0.697025	0.00309555	0.00405855	RBM28	RNA-binding protein 28 OS=Homo sapiens GN=RBM28 PE=1 SV=3
P25705	2	-0.43	-0.17	-0.6	0.622821	0.853899	0.301318	ATP5A1	ATP synthase subunit alpha, mitochondrial OS=Homo sapiens GN=ATP5A1 PE=1 SV=1
P08708	10	0.44	-6.07	-5.63	0.610524	0.00120863	0.00147894	RPS17	40S ribosomal protein S17 OS=Homo sapiens GN=RPS17 PE=1 SV=2
O14654	5	1.08	-1.81	-0.73	0.0651331	0.0034547	0.0387204	IRS4	Insulin receptor substrate 4 OS=Homo sapiens GN=IRS4 PE=1 SV=1
Q00577	8	0.22	-4.48	-4.26	0.700798	0.000773438	0.000914604	PURA	Transcriptional activator protein Pur-alpha OS=Homo sapiens GN=PURA PE=1 SV=2
P11387	11	0.45	-2.27	-1.82	0.252348	0.0027457	0.00498581	TOP1	DNA topoisomerase 1 OS=Homo sapiens GN=TOP1 PE=1 SV=2
Q16629	3	-0.05	-6.07	-6.12	0.999998	0.00333211	0.00337356	SRSF7	Serine/arginine-rich splicing factor 7 OS=Homo sapiens GN=SRSF7 PE=1 SV=1
P61513	2	0.32	-5.41	-5.09	0.228794	2.71875e-15	2.86777e-15	RPL37A	60S ribosomal protein L37a OS=Homo sapiens GN=RPL37A PE=1 SV=2
P12236	8	0.44	-2.56	-2.12	0.141738	0.000696588	0.00121602	SLC25A6	ADP/ATP translocase 3 OS=Homo sapiens GN=SLC25A6 PE=1 SV=4
Q7Z417	11	0.32	-4.68	-4.36	0.526474	0.000728095	0.000920923	NUFIP2	Nuclear fragile X mental retardation-interacting protein 2 OS=Homo sapiens GN=NUFIP2 PE=1 SV=1
P11388	10	0.68	-3.22	-2.53	0.724449	0.0385066	0.0690018	TOP2A	DNA topoisomerase 2-alpha OS=Homo sapiens GN=TOP2A PE=1 SV=3
Q9H0A0	10	-0.39	-4.22	-4.61	0.825694	0.007755	0.0064237	NAT10	RNA cytidine acetyltransferase OS=Homo sapiens GN=NAT10 PE=1 SV=2
Q9Y6M1	13	-0.86	-4.23	-5.09	0.250058	0.0028594	0.00193064	IGF2BP2	Insulin-like growth factor 2 mRNA-binding protein 2 OS=Homo sapiens GN=IGF2BP2 PE=1 SV=2
O95793	15	0.73	-6.47	-5.74	0.833551	0.0151047	0.0213602	STAU1	Double-stranded RNA-binding protein Staufen homolog 1 OS=Homo sapiens GN=STAU1 PE=1 SV=2
P18077	6	-0.14	-4.63	-4.77	0.545847	2.71875e-15	2.86777e-15	RPL35A	60S ribosomal protein L35a OS=Homo sapiens GN=RPL35A PE=1 SV=2
P62847	4	0.11	-8.47	-8.36	0.999998	0.00355047	0.00385508	RPS24	40S ribosomal protein S24 OS=Homo sapiens GN=RPS24 PE=1 SV=1
P62979	5	0.32	-7.51	-7.19	0.526249	2.71875e-15	2.86777e-15	RPS27A	Ubiquitin-40S ribosomal protein S27a OS=Homo sapiens GN=RPS27A PE=1 SV=2
P36578	22	0.03	-5.63	-5.61	0.979927	2.71875e-15	2.86777e-15	RPL4	60S ribosomal protein L4 OS=Homo sapiens GN=RPL4 PE=1 SV=5
Q7Z2W4	5	1.83	-2.83	-1	NA	NA	NA	ZC3HAV1	Zinc finger CCCH-type antiviral protein 1 OS=Homo sapiens GN=ZC3HAV1 PE=1 SV=3
Q92522	4	0.24	-5.57	-5.33	0.894543	0.00228561	0.00259844	H1FX	Histone H1x OS=Homo sapiens GN=H1FX PE=1 SV=1
P42766	4	0.32	-5.36	-5.04	0.315317	2.71875e-15	2.86777e-15	RPL35	60S ribosomal protein L35 OS=Homo sapiens GN=RPL35 PE=1 SV=2
Q9Y3U8	3	0.14	-6.41	-6.27	0.660632	2.71875e-15	2.86777e-15	RPL36	60S ribosomal protein L36 OS=Homo sapiens GN=RPL36 PE=1 SV=3
Q9BVP2	11	-0.21	-5.87	-6.08	0.623071	2.71875e-15	2.86777e-15	GNL3	Guanine nucleotide-binding protein-like 3 OS=Homo sapiens GN=GNL3 PE=1 SV=2
P62917	14	0.18	-5.43	-5.25	0.43954	2.71875e-15	2.86777e-15	RPL8	60S ribosomal protein L8 OS=Homo sapiens GN=RPL8 PE=1 SV=2
P46783	9	0.06	-4.96	-4.9	0.824264	2.71875e-15	2.86777e-15	RPS10	40S ribosomal protein S10 OS=Homo sapiens GN=RPS10 PE=1 SV=1
Q7Z2T5	5	-0.92	-4.25	-5.17	0.106665	0.000917779	0.000467943	TRMT1L	TRMT1-like protein OS=Homo sapiens GN=TRMT1L PE=1 SV=2
Q8IYB3	6	0.26	-3.98	-3.72	0.398301	0.000180743	0.000302328	SRRM1	Serine/arginine repetitive matrix protein 1 OS=Homo sapiens GN=SRRM1 PE=1 SV=2
O15226	2	0.58	-1.75	-1.18	0.385058	0.0215292	0.0595722	NKRF	NF-kappa-B-repressing factor OS=Homo sapiens GN=NKRF PE=1 SV=2
Q9UBQ5	6	-0.12	-5.42	-5.54	0.658132	2.71875e-15	2.86777e-15	EIF3K	Eukaryotic translation initiation factor 3 subunit K OS=Homo sapiens GN=EIF3K PE=1 SV=1
P05388	18	0.24	-5.8	-5.55	0.697025	0.000353008	0.000458418	RPLP0	60S acidic ribosomal protein P0 OS=Homo sapiens GN=RPLP0 PE=1 SV=1
Q9Y5S9	6	0.33	-7.63	-7.3	0.894543	0.00222878	0.0025539	RBM8A	RNA-binding protein 8A OS=Homo sapiens GN=RBM8A PE=1 SV=1
Q9NZI8	22	0.54	-6.07	-5.53	0.106497	2.71875e-15	2.86777e-15	IGF2BP1	Insulin-like growth factor 2 mRNA-binding protein 1 OS=Homo sapiens GN=IGF2BP1 PE=1 SV=2
Q15050	2	-0.29	-2.32	-2.61	0.720542	NA	NA	RRS1	Ribosome biogenesis regulatory protein homolog OS=Homo sapiens GN=RRS1 PE=1 SV=2
Q8IZL8	4	0.04	-3.47	-3.43	0.999998	0.00235922	0.0025135	PELP1	Proline-, glutamic acid- and leucine-rich protein 1 OS=Homo sapiens GN=PELP1 PE=1 SV=2
Q9NR30	31	0.27	-5.64	-5.37	0.697025	0.000599658	0.000740749	DDX21	Nucleolar RNA helicase 2 OS=Homo sapiens GN=DDX21 PE=1 SV=5
Q96C36	9	1.13	-3.56	-2.43	0.155155	0.00357306	0.0102811	PYCR2	Pyrroline-5-carboxylate reductase 2 OS=Homo sapiens GN=PYCR2 PE=1 SV=1
O43390	9	-0.13	-5.58	-5.71	0.871565	0.000164783	0.00013226	HNRNPR	Heterogeneous nuclear ribonucleoprotein R OS=Homo sapiens GN=HNRNPR PE=1 SV=1
P62269	15	0.12	-6.66	-6.53	0.21924	2.71875e-15	2.86777e-15	RPS18	40S ribosomal protein S18 OS=Homo sapiens GN=RPS18 PE=1 SV=3
P49207	6	0.31	-5.9	-5.59	0.196822	2.71875e-15	2.86777e-15	RPL34	60S ribosomal protein L34 OS=Homo sapiens GN=RPL34 PE=1 SV=3
Q9Y2X3	2	0.21	-2.04	-1.83	0.37652	NA	NA	NOP58	Nucleolar protein 58 OS=Homo sapiens GN=NOP58 PE=1 SV=1
Q86UE4	4	0.49	-3.97	-3.48	0.697025	NA	NA	MTDH	Protein LYRIC OS=Homo sapiens GN=MTDH PE=1 SV=2
P39023	17	0.14	-5.37	-5.23	0.660632	2.71875e-15	2.86777e-15	RPL3	60S ribosomal protein L3 OS=Homo sapiens GN=RPL3 PE=1 SV=2
P62753	14	-0.13	-6.49	-6.61	0.871565	2.71875e-15	2.86777e-15	RPS6	40S ribosomal protein S6 OS=Homo sapiens GN=RPS6 PE=1 SV=1
P35251	3	-0.22	-6.51	-6.73	0.697025	5.75747e-05	2.03041e-05	RFC1	Replication factor C subunit 1 OS=Homo sapiens GN=RFC1 PE=1 SV=4
Q96PK6	9	-0.37	-3.6	-3.97	0.142783	2.71875e-15	2.86777e-15	RBM14	RNA-binding protein 14 OS=Homo sapiens GN=RBM14 PE=1 SV=2
Q13347	15	-0.04	-6.38	-6.42	0.999998	2.71875e-15	2.86777e-15	EIF3I	Eukaryotic translation initiation factor 3 subunit I OS=Homo sapiens GN=EIF3I PE=1 SV=1
P16989	9	0.41	-3.51	-3.1	0.579196	0.00340749	0.00485798	YBX3	Y-box-binding protein 3 OS=Homo sapiens GN=YBX3 PE=1 SV=4
Q13283	4	0.08	-3.49	-3.41	0.999998	0.00667712	0.00724023	G3BP1	Ras GTPase-activating protein-binding protein 1 OS=Homo sapiens GN=G3BP1 PE=1 SV=1
P39019	9	0.34	-6.52	-6.19	0.0876608	2.71875e-15	2.86777e-15	RPS19	40S ribosomal protein S19 OS=Homo sapiens GN=RPS19 PE=1 SV=2
Q9NUL3	5	0.65	-5.77	-5.13	0.0651331	NA	NA	STAU2	Double-stranded RNA-binding protein Staufen homolog 2 OS=Homo sapiens GN=STAU2 PE=1 SV=1
P61326	6	-0.11	-7.46	-7.57	0.882899	NA	NA	MAGOH	Protein mago nashi homolog OS=Homo sapiens GN=MAGOH PE=1 SV=1
P62906	9	0.28	-5.86	-5.58	0.21924	2.71875e-15	2.86777e-15	RPL10A	60S ribosomal protein L10a OS=Homo sapiens GN=RPL10A PE=1 SV=2
Q9BZE4	8	0.37	-7.82	-7.45	0.688505	0.000542738	0.000673898	GTPBP4	Nucleolar GTP-binding protein 1 OS=Homo sapiens GN=GTPBP4 PE=1 SV=3
P63220	5	0.06	-6.26	-6.2	0.999998	0.000340238	0.000374067	RPS21	40S ribosomal protein S21 OS=Homo sapiens GN=RPS21 PE=1 SV=1
Q96AG4	7	0.1	-2.8	-2.7	0.833551	0.000782951	0.000897967	LRRC59	Leucine-rich repeat-containing protein 59 OS=Homo sapiens GN=LRRC59 PE=1 SV=1
O43432	73	0.37	-4.29	-3.92	0.0651331	2.71875e-15	2.86777e-15	EIF4G3	Eukaryotic translation initiation factor 4 gamma 3 OS=Homo sapiens GN=EIF4G3 PE=1 SV=2
Q9Y230	2	0.8	-3.46	-2.66	0.17729	NA	NA	RUVBL2	RuvB-like 2 OS=Homo sapiens GN=RUVBL2 PE=1 SV=3
O15234	13	0.15	-2.62	-2.46	0.697025	0.00108313	0.00128605	CASC3	Protein CASC3 OS=Homo sapiens GN=CASC3 PE=1 SV=2
Q9NUQ6	7	0.74	-4.9	-4.16	0.198413	0.000822437	0.00128605	SPATS2L	SPATS2-like protein OS=Homo sapiens GN=SPATS2L PE=1 SV=2
P60866	5	0.1	-5.6	-5.51	0.742719	2.71875e-15	2.86777e-15	RPS20	40S ribosomal protein S20 OS=Homo sapiens GN=RPS20 PE=1 SV=1
Q12906	9	0.47	-4.42	-3.96	0.427903	0.00147392	0.001932	ILF3	Interleukin enhancer-binding factor 3 OS=Homo sapiens GN=ILF3 PE=1 SV=3
Q71UM5	4	-1.16	-9.97	-9.97	0.0651331	NA	NA	RPS27L	40S ribosomal protein S27-like OS=Homo sapiens GN=RPS27L PE=1 SV=3
P84103	2	0.65	-9.97	-9.97	0.102633	NA	NA	SRSF3	Serine/arginine-rich splicing factor 3 OS=Homo sapiens GN=SRSF3 PE=1 SV=1
Q99459	4	0.52	-9.97	-9.97	0.11727	NA	NA	CDC5L	Cell division cycle 5-like protein OS=Homo sapiens GN=CDC5L PE=1 SV=2
O75494	3	0.51	-9.97	-9.97	3.46647e-06	NA	NA	SRSF10	Serine/arginine-rich splicing factor 10 OS=Homo sapiens GN=SRSF10 PE=1 SV=1
P13639	6	0.96	-9.97	-9.97	0.240159	NA	NA	EEF2	Elongation factor 2 OS=Homo sapiens GN=EEF2 PE=1 SV=4
Q86VM9	5	0.1	-3.64	-3.54	0.660484	NA	NA	ZC3H18	Zinc finger CCCH domain-containing protein 18 OS=Homo sapiens GN=ZC3H18 PE=1 SV=2
P19338	3	0.78	-9.97	-9.97	0.528485	NA	NA	NCL	Nucleolin OS=Homo sapiens GN=NCL PE=1 SV=3
Q9NVP1	4	0.81	-9.97	-9.97	0.0651331	NA	NA	DDX18	ATP-dependent RNA helicase DDX18 OS=Homo sapiens GN=DDX18 PE=1 SV=2
Q8N5L8	4	3.76	-9.97	-9.97	0.168823	NA	NA	RPP25L	Ribonuclease P protein subunit p25-like protein OS=Homo sapiens GN=RPP25L PE=1 SV=1
Q6PG37	2	1.02	-9.97	-9.97	0.21924	NA	NA	ZNF790	Zinc finger protein 790 OS=Homo sapiens GN=ZNF790 PE=2 SV=2
O00567	2	0.76	-9.97	-9.97	0.17688	NA	NA	NOP56	Nucleolar protein 56 OS=Homo sapiens GN=NOP56 PE=1 SV=4
Q99700	6	0.54	-9.97	-9.97	0.0651331	NA	NA	ATXN2	Ataxin-2 OS=Homo sapiens GN=ATXN2 PE=1 SV=2
Q07955	3	1.2	-9.97	-9.97	NA	NA	NA	SRSF1	Serine/arginine-rich splicing factor 1 OS=Homo sapiens GN=SRSF1 PE=1 SV=2
Q96RR1	4	0.97	-9.97	-9.97	0.154766	NA	NA	TWNK	Twinkle protein, mitochondrial OS=Homo sapiens GN=TWNK PE=1 SV=1
P82930	4	0.42	-4.93	-4.51	0.0555065	NA	NA	MRPS34	28S ribosomal protein S34, mitochondrial OS=Homo sapiens GN=MRPS34 PE=1 SV=2
Q71RC2	5	0.39	-9.97	-9.97	9.41199e-06	NA	NA	LARP4	La-related protein 4 OS=Homo sapiens GN=LARP4 PE=1 SV=3
P62995	5	1.94	-6.35	-4.4	0.0149462	NA	NA	TRA2B	Transformer-2 protein homolog beta OS=Homo sapiens GN=TRA2B PE=1 SV=1
Q86XZ4	7	0.28	-9.97	-9.97	0.513649	NA	NA	SPATS2	Spermatogenesis-associated serine-rich protein 2 OS=Homo sapiens GN=SPATS2 PE=1 SV=1
Q99626	2	1.55	-9.97	-9.97	0.0651331	NA	NA	CDX2	Homeobox protein CDX-2 OS=Homo sapiens GN=CDX2 PE=1 SV=3
Q92552	2	0.08	-9.97	-9.97	0.800609	NA	NA	MRPS27	28S ribosomal protein S27, mitochondrial OS=Homo sapiens GN=MRPS27 PE=1 SV=3
Q08170	3	0.12	-9.97	-9.97	0.757898	NA	NA	SRSF4	Serine/arginine-rich splicing factor 4 OS=Homo sapiens GN=SRSF4 PE=1 SV=2
Q9UKV3	3	0.88	-9.97	-9.97	0.21924	NA	NA	ACIN1	Apoptotic chromatin condensation inducer in the nucleus OS=Homo sapiens GN=ACIN1 PE=1 SV=2
Q7Z6E9	5	-1.13	-9.97	-9.97	0.0651331	NA	NA	RBBP6	E3 ubiquitin-protein ligase RBBP6 OS=Homo sapiens GN=RBBP6 PE=1 SV=1
Q96KR1	4	-1.1	-2.61	-3.71	0.0651331	NA	NA	ZFR	Zinc finger RNA-binding protein OS=Homo sapiens GN=ZFR PE=1 SV=2
Q08211	6	0.23	-3.92	-3.69	0.56463	NA	NA	DHX9	ATP-dependent RNA helicase A OS=Homo sapiens GN=DHX9 PE=1 SV=4
Q9Y2G7	4	0.98	-9.97	-9.97	0.0651331	NA	NA	ZFP30	Zinc finger protein 30 homolog OS=Homo sapiens GN=ZFP30 PE=1 SV=1
P68371	8	-0.08	-9.97	-9.97	0.456513	NA	NA	TUBB4B	Tubulin beta-4B chain OS=Homo sapiens GN=TUBB4B PE=1 SV=1
Q92615	7	-0.3	-9.97	-9.97	0.232333	NA	NA	LARP4B	La-related protein 4B OS=Homo sapiens GN=LARP4B PE=1 SV=3
Q9UKM9	2	-0.04	-9.97	-9.97	0.825694	NA	NA	RALY	RNA-binding protein Raly OS=Homo sapiens GN=RALY PE=1 SV=1
O75569	2	0.24	-9.97	-9.97	0.525981	NA	NA	PRKRA	Interferon-inducible double-stranded RNA-dependent protein kinase activator A OS=Homo sapiens GN=PRKRA PE=1 SV=1
Q9Y2W1	8	1.45	-9.97	-9.97	0.106665	NA	NA	THRAP3	Thyroid hormone receptor-associated protein 3 OS=Homo sapiens GN=THRAP3 PE=1 SV=2
O00422	2	-1.59	-9.97	-9.97	0.0651331	NA	NA	SAP18	Histone deacetylase complex subunit SAP18 OS=Homo sapiens GN=SAP18 PE=1 SV=1
Q13595	2	1.47	-9.97	-9.97	0.0112317	NA	NA	TRA2A	Transformer-2 protein homolog alpha OS=Homo sapiens GN=TRA2A PE=1 SV=1
P57775	7	-0.92	-6.51	-7.43	0.0766142	NA	NA	FBXW4	F-box/WD repeat-containing protein 4 OS=Homo sapiens GN=FBXW4 PE=1 SV=1
Q13765	2	1.47	-9.97	-9.97	0.0651331	NA	NA	NACA	Nascent polypeptide-associated complex subunit alpha OS=Homo sapiens GN=NACA PE=1 SV=1
Q12926	5	-1.19	-3.27	-4.47	0.21924	NA	NA	ELAVL2	ELAV-like protein 2 OS=Homo sapiens GN=ELAVL2 PE=1 SV=2
O60506	7	0.74	-5.28	-4.54	0.140725	NA	NA	SYNCRIP	Heterogeneous nuclear ribonucleoprotein Q OS=Homo sapiens GN=SYNCRIP PE=1 SV=2
Q8N9T8	2	1.16	-9.97	-9.97	0.0651331	NA	NA	KRI1	Protein KRI1 homolog OS=Homo sapiens GN=KRI1 PE=1 SV=3
Q8TDN6	5	0.4	-9.97	-9.97	0.359128	NA	NA	BRIX1	Ribosome biogenesis protein BRX1 homolog OS=Homo sapiens GN=BRIX1 PE=1 SV=2
Q9H7E2	6	-0.56	-9.97	-9.97	0.264514	NA	NA	TDRD3	Tudor domain-containing protein 3 OS=Homo sapiens GN=TDRD3 PE=1 SV=1
Q9Y2R5	2	1.07	-4.65	-3.58	0.0651331	NA	NA	MRPS17	28S ribosomal protein S17, mitochondrial OS=Homo sapiens GN=MRPS17 PE=1 SV=1
Q96QR8	7	1.09	-9.97	-9.97	0.0653956	NA	NA	PURB	Transcriptional activator protein Pur-beta OS=Homo sapiens GN=PURB PE=1 SV=3
P04843	3	-0.77	-2.1	-2.87	0.810385	NA	NA	RPN1	Dolichyl-diphosphooligosaccharide--protein glycosyltransferase subunit 1 OS=Homo sapiens GN=RPN1 PE=1 SV=1
Q92841	11	0.01	-3.9	-3.89	0.999998	0.157275	0.166078	DDX17	Probable ATP-dependent RNA helicase DDX17 OS=Homo sapiens GN=DDX17 PE=1 SV=2
P63208	6	-0.92	-9.97	-9.97	0.0833488	NA	NA	SKP1	S-phase kinase-associated protein 1 OS=Homo sapiens GN=SKP1 PE=1 SV=2
Q9NUD5	9	0.8	-9.97	-9.97	0.17557	NA	NA	ZCCHC3	Zinc finger CCHC domain-containing protein 3 OS=Homo sapiens GN=ZCCHC3 PE=1 SV=1
Q8IX01	3	-0.48	-9.97	-9.97	0.0651331	NA	NA	SUGP2	SURP and G-patch domain-containing protein 2 OS=Homo sapiens GN=SUGP2 PE=1 SV=2
Q9H8H2	2	-1.08	-9.97	-9.97	0.169482	NA	NA	DDX31	Probable ATP-dependent RNA helicase DDX31 OS=Homo sapiens GN=DDX31 PE=1 SV=2
Q5T3I0	4	0.27	-9.97	-9.97	0.240159	NA	NA	GPATCH4	G patch domain-containing protein 4 OS=Homo sapiens GN=GPATCH4 PE=1 SV=2
P62273	3	0.15	-9.97	-9.97	0.525981	NA	NA	RPS29	40S ribosomal protein S29 OS=Homo sapiens GN=RPS29 PE=1 SV=2
Q9UN86	2	1.12	-9.97	-9.97	0.0852478	NA	NA	G3BP2	Ras GTPase-activating protein-binding protein 2 OS=Homo sapiens GN=G3BP2 PE=1 SV=2
P61978	4	0.35	-4.7	-4.35	0.345847	NA	NA	HNRNPK	Heterogeneous nuclear ribonucleoprotein K OS=Homo sapiens GN=HNRNPK PE=1 SV=1
O75817	3	0.52	-9.97	-9.97	0.235599	NA	NA	POP7	Ribonuclease P protein subunit p20 OS=Homo sapiens GN=POP7 PE=1 SV=2
Q14739	2	-0.06	-9.97	-9.97	0.80701	NA	NA	LBR	Lamin-B receptor OS=Homo sapiens GN=LBR PE=1 SV=2
P62495	3	-0.06	-9.97	-9.97	0.697025	NA	NA	ETF1	Eukaryotic peptide chain release factor subunit 1 OS=Homo sapiens GN=ETF1 PE=1 SV=3
P40938	3	0.21	-9.97	-9.97	0.262777	NA	NA	RFC3	Replication factor C subunit 3 OS=Homo sapiens GN=RFC3 PE=1 SV=2
Q9BYG3	3	2.12	-9.97	-9.97	0.151808	NA	NA	NIFK	MKI67 FHA domain-interacting nucleolar phosphoprotein OS=Homo sapiens GN=NIFK PE=1 SV=1
